# REC protein family expansion by the emergence of a new signaling pathway

**DOI:** 10.1101/2020.09.30.321588

**Authors:** Megan E. Garber, Vered Frank, Alexey E. Kazakov, Matthew R. Incha, Alberto A. Nava, Hanqiao Zhang, Jay D. Keasling, Lara Rajeev, Aindrila Mukhopadhyay

## Abstract

This report presents multi-genomes and experimental evidence that REC protein family expansion occurs when the emergence of new pathways give rise to functional discordance. Specificity between REC-domain containing response regulators with paired histidine kinases are under negative purifying selection, constrained by the presence of other bacterial two-component systems signaling cascades that share sequence and structural identity. Presuming that the two-component systems can evolve by neutral drift when these constraints are relaxed, how might the REC protein family expand when constraints remain intact? Using an unsupervised machine learning approach to observe the sequence landscape of REC domains across long phylogenetic distances, we find that within-gene-recombination, a subcategory of gene conversion, switched the effector domain, and consequently the regulatory context of a duplicated response regulator from transcriptional regulation by σ54 to σ70. We determined that the recombined response regulator diverged from its parent by positive episodic diversifying selection, giving rise to two new residues. Functional experiments of the parent of recombined response regulators in our model system, *Pseudomonas putida* KT2440, revealed that the parent and recombined response regulators sense and respond to carboxylic acids and that the two new residues in the recombined regulator form a new interaction interface and prevent crosstalk. Overall, our study finds genetic perturbations can create conditions of functional discordance, whereby the REC protein family can evolve by positive diversifying selection.
