## Supplementary material for "REC protein family expansion by the emergence of a new signaling pathway": Table S4

### Sheet: Sheet1
Name	Experiment	Notes	Sequence
F_pet28	DAP-seq	universal backbone	TGAGATCCGGCTGCTAACAAAG
R_pet28_(linker)	DAP-seq	universal backbone	GCCGCTGCCGTGATGATGATGATGATGGCTGCTGC
F_AO356_18205	DAP-seq	overhangs for universal backbone	CCATCATCATCATCATCACGGCAGCGGCAACCACGACCTGAGCGTA
R_AO356_18205	DAP-seq	overhangs for universal backbone	CGGGCTTTGTTAGCAGCCGGATCTCATTAATGGCTCAGGCCATATTTTTTGA
F_AO356_10065	DAP-seq	overhangs for universal backbone	CCATCATCATCATCATCACGGCAGCGGCACCATCGATAACCGGATTGAG
R_AO356_10065	DAP-seq	overhangs for universal backbone	CGGGCTTTGTTAGCAGCCGGATCTCATCAATCGGACTCATCGGCC
F_AO356_17800	DAP-seq	overhangs for universal backbone	CCATCATCATCATCATCACGGCAGCGGCCTTGATTCAGTCATGGTCGTGG
R_AO356_17800	DAP-seq	overhangs for universal backbone	CGGGCTTTGTTAGCAGCCGGATCTCACTACAAAAACATCTCCCGGC
F_AO356_22615	DAP-seq	overhangs for universal backbone	CCATCATCATCATCATCACGGCAGCGGCAGCCAGACTGACATGCATGA
R_AO356_22615	DAP-seq	overhangs for universal backbone	CGGGCTTTGTTAGCAGCCGGATCTCACTAGCGATCTGCTTCCTTGAGT
F_AO356_25435	DAP-seq	overhangs for universal backbone	CCATCATCATCATCATCACGGCAGCGGCACCTCCATACCGCCCTCAAG
R_AO356_25435	DAP-seq	overhangs for universal backbone	CGGGCTTTGTTAGCAGCCGGATCTCACTATCGGCCTGTGTCAGCC
F_AO356_11000	DAP-seq	overhangs for universal backbone	CCATCATCATCATCATCACGGCAGCGGCGTTGGCAGGAGCATTCTG
F_AO356_11000	DAP-seq	overhangs for universal backbone	CGGGCTTTGTTAGCAGCCGGATCTCATCAGGCCTTGGTCGAAAAAC
F_PP_1401	DAP-seq	overhangs for universal backbone	CCATCATCATCATCATCACGGCAGCGGCTTGAATTCGGTGATCGTCGTCG
R_PP_1401	DAP-seq	overhangs for universal backbone	CGGGCTTTGTTAGCAGCCGGATCTCATCATGCCTGCCCAATAAAATCCTCGC
F_PP_3551	DAP-seq	overhangs for universal backbone	CCATCATCATCATCATCACGGCAGCGGCTTGCAAGCAAAAGTGTATGTGGTCG
R_PP_3551	DAP-seq	overhangs for universal backbone	CGGGCTTTGTTAGCAGCCGGATCTCATTAACGTGCTCGCAGGCCC
F_PP_0263	DAP-seq	overhangs for universal backbone	CCATCATCATCATCATCACGGCAGCGGCGAGACACTGATCGACAGCCGAGCCC
R_PP_0263	DAP-seq	overhangs for universal backbone	CGGGCTTTGTTAGCAGCCGGATCTCATTAACGGTTGTCCTCTTGATCGTCATGCCC
F_PP_5421	DAP-seq	overhangs for universal backbone	CCATCATCATCATCATCACGGCAGCGGCATCCGAATAGGCAATGCCCAGGTGTCG
R_PP_5421	DAP-seq	overhangs for universal backbone	CGGGCTTTGTTAGCAGCCGGATCTCATCATGCGCCGCCCAGGCTCG
F_PP_5320	DAP-seq	overhangs for universal backbone	CCATCATCATCATCATCACGGCAGCGGCCGGGCCAAGACACCGAATCCAGG
R_PP_5320	DAP-seq	overhangs for universal backbone	CGGGCTTTGTTAGCAGCCGGATCTCATCAGCTCTTGGTCGAGAAACGGTAGCC
F_PP_1066	DAP-seq	overhangs for universal backbone	CCATCATCATCATCATCACGGCAGCGGCCAAGCGCCTCTTACCGTCC
F_PP_1066	DAP-seq	overhangs for universal backbone	CGGGCTTTGTTAGCAGCCGGATCTCATCAGGCGAGGCCGTATTTTTTCA
F_Pf6N2E2_3883	DAP-seq	overhangs for universal backbone	GCAGCCATCATCATCATCATCACGGCAGCGGCAGCAGCACTGCACAAACTGCTGAAGG
R_Pf6N2E2_3883	DAP-seq	overhangs for universal backbone	CGGGCTTTGTTAGCAGCCGGATCTCATCACTTGCTGGCGGCGCC
F_Pf6N2E2_5487	DAP-seq	overhangs for universal backbone	GCAGCCATCATCATCATCATCACGGCAGCGGCCTTGATTCAGTCATGGTCGTGG
R_Pf6N2E2_5487	DAP-seq	overhangs for universal backbone	CGGGCTTTGTTAGCAGCCGGATCTCACTACAAAAACATTTCCCGACTCAACCC
F_Pf6N2E2_1724	DAP-seq	overhangs for universal backbone	GCAGCCATCATCATCATCATCACGGCAGCGGCATGGATGTGGCGGAACAGGTGG
R_Pf6N2E2_1724	DAP-seq	overhangs for universal backbone	CGGGCTTTGTTAGCAGCCGGATCTCATCAGCGCAACTGCAAGGGG
F_Pf6N2E2_4066	DAP-seq	overhangs for universal backbone	GCAGCCATCATCATCATCATCACGGCAGCGGCGTTGGCAGGAGCATTCTGATCGTCG
R_Pf6N2E2_4066	DAP-seq	overhangs for universal backbone	CGGGCTTTGTTAGCAGCCGGATCTCATCAGGCCTTGGTAGAAAAACGATAACCGG
F_Pf6N2E2_5565	DAP-seq	overhangs for universal backbone	CGGGCTTTGTTAGCAGCCGGATCTCATCACTTGCTGGCGGCGCC
R_Pf6N2E2_5565	DAP-seq	overhangs for universal backbone	CCATCATCATCATCATCACGGCAGCGGCTTGAATTCGGTGATCGTCGTCG
F_Psest_4132	DAP-seq	overhangs for universal backbone	CCATCATCATCATCATCACGGCAGCGGCAGCGGGCAGGTAATCTTCATCGACG
R_Psest_4132	DAP-seq	overhangs for universal backbone	CGGGCTTTGTTAGCAGCCGGATCTCATCAGCTATCCGCACTGCCTGCC
F_Psest_3845	DAP-seq	overhangs for universal backbone	CCATCATCATCATCATCACGGCAGCGGCAACGGCAAGAGCATACTGATCGTCG
F_Psest_3845	DAP-seq	overhangs for universal backbone	CGGGCTTTGTTAGCAGCCGGATCTCATCAGCTTTTGCTGGAGAAACGATAACCGG
F_Psest_4267	DAP-seq	overhangs for universal backbone	CCATCATCATCATCATCACGGCAGCGGCAGTAGCGAGCATTCGATCAGCG
R_Psest_4267	DAP-seq	overhangs for universal backbone	CGGGCTTTGTTAGCAGCCGGATCTCATCAGTCGTTTTCATCCGGCGAGC
F_bb_mini_reporter	GFP reporter		ATGAGCAAAGGAGAAGAACTTTTCACTGGAGT
R_bb_mini_reporter	GFP reporter		TTCGATGGTGTCGACGTCGGAATTGC
F_pPP_3553(mini_reporter)	GFP reporter		GCAATTCCGACGTCGACACCATCGAAAGTAGGCGGCCTGTTTTTATAGTAGT
R_pPP_3553(mini_reporter)	GFP reporter		CCAGTGAAAAGTTCTTCTCCTTTGCTCATGCGGTAATCCTGTAAGGGAGGCA
F_pPP_1400(mini_reporter)	GFP reporter		GCAATTCCGACGTCGACACCATCGAAGCGGAAATCCGCTTATGACCTGCACC
R_pPP_1400(mini_reporter)	GFP reporter		CCAGTGAAAAGTTCTTCTCCTTTGCTCATCAGGGATACCTTCTCGTTGTTTTTGTGG
F_kan-ori-term(GG)	GFP reporter with Compliment		CACACCAGGTCTCATTTCGCATGATTGAACAAGATGGATTGCACGCAGG
R_kan-ori-term(GG)	GFP reporter with Compliment		CACACCAGGTCTCAGGATCCAAACTCGAGTAAGGATCTCCAGGC
F_PP_1066(GG)	GFP reporter with Compliment		CACACCAGGTCTCAATCCTCAGGCGAGGCCGTATTTTTTCACTTTGTCG
R_PP_1066(GG)	GFP reporter with Compliment		CACACCAGGTCTCAACATATGAACCAAGCGCCTCTTACC
F_PP_1066_split(GG)	GFP reporter with Compliment		CACACCAGGTCTCAGTTTCGCCTTCGATAAGCACGTTGGC
R_PP_1066_split(GG)	GFP reporter with Compliment		CACACCAGGTCTCAAAACCGGCACCGGCAAAGAG
F_LacI/Arac_pLac/Ara(GG)	GFP reporter with Compliment		CACACCAGGTCTCAATGTATATCTCCTTCTTAAAAGATCTTTTGAATTC
F_promoter-sfGFP(GG)	GFP reporter with Compliment		CACACCAGGTCTCATGCGAGAGGGCGCCCCAGCTGG
R_promoter-sfGFP(GG)	GFP reporter with Compliment		CACACCAGGTCTCACGCAGAAAGGCCCAGCCG
R_Arac_pAra(GG)	GFP reporter with Compliment		CACACCAGGTCTCAGAAACGATCCTCATCCTGTCTCTTGATCAG
F_PP_1401(GG)	GFP reporter with Compliment		CACACCAGGTCTCATGCGTCCCAACCTTACCAGAGGGCG
R_PP_1401(GG)	GFP reporter with Compliment		CACACCAGGTCTCAATCCTCATGCCTGCCCAATAAAATCCTCGCG
F_PP_3551(GG)	GFP reporter with Compliment		CACACCAGGTCTCAACATATGTTGAATTCGGTGATCGTCGTCG
R_PP_3551(GG)	GFP reporter with Compliment		CACACCAGGTCTCAATCCTTAACGTGCTCGCAGGCCC
F_pAra-PP_1066_p2453-GFP	Specificity swap	binds upstream/downstream REC	TGCGTAACGGCGCCTACGACT
R_pAra-PP_1066_p2453-GFP	Specificity swap	binds upstream/downstream REC	GTCGTCTTCGACGATCAGGACGG
F_pAra-PP_3551_p3553-GFP	Specificity swap	binds upstream/downstream REC	TTCAAGGCCGGCGCCTGC
F_pAra-PP_3551_p3553-GFP	Specificity swap	binds upstream/downstream REC	GTCGTCATCGACCACATACACTTTTGCTTGC
DS_PP_1066_to_3551_110	Specificity swap	Direct Synthesis (Twist)	CGCCTCTTACCGTCCTGATCGTCGAAGACGACCCGGGTGTGCTGCTCTCTTGCCAGTGGCTGCTGGCCTCGGAGGATATCGCCTGCGAGGGCGTAGGCAGCGCCGAACAGGCGCTGGAACGCATCGGCGACGATGGGGCCGGCATTGTCGTCAGCGATATCCGCCTGCCGGGTATTGATGGCCTGGAGCTGCTCAATCGCCTCAAGGCCCGTGACCTGAGCCTGCCGGTGGTGCTGATCACTGGCCATGGCGATATCGACATGGCCGTTGGCGCCATGCGTAACGGCGCCTACGACTTCATGGAAAAACCGT
DS_PP_3551_to_1066_110	Specificity swap	Direct Synthesis (Twist)	TGCAAGCAAAAGTGTATGTGGTCGATGACGACCAGCACATGCGCGACGGCACGGTCCAGGCGCTGCAGCTGGTGGGCCTGCAAGCCTTGCCGTTCGCCAGCGGGCAGGCGTTTCTCGACGCCTGCGTCGATGATTTTCCCGCGTGTGTGCTGTTGGATGTGCGCATGCCGGGGCTGGGCGGGCTGGCTGTGCAGCAGGCGATGCGCGAGCGTGGCCGCATGGTGCCGGTGATCTTCGTCAGCGGTCATGCCGATGTGCCGATCGTGGTGCGGGCGTTCAAGGCCGGCGCCTGCGACTTCATCGAAAA
pK18_BB_F	Deletion of response regulator		ctagagtcgacctgcaggc
pK18_BB_R	Deletion of response regulator		taatcatgtcatagctgtttcctgtgtga
del1066_up_F	Deletion of response regulator		ggaaacagctatgacatgattaGGCATTTCACCCTGCTGACC
del1066_up_R	Deletion of response regulator		TTGGGTTCAGGGATGCTCTGCCGATTCGC
del1066_down_F	Deletion of response regulator		CAGAGCATCCCTGAACCCAAACTGGAAAACAACGT
del1066_down_R	Deletion of response regulator		tgcctgcaggtcgactctagGCCGATGACGGCTTGC
del3551_up_F	Deletion of response regulator		ggaaacagctatgacatgattaAGCCTACCGCCTGCT
del3551_up_R	Deletion of response regulator		GTAAGGGCGGTGCCTCCCCTTATTCCCTGCT
del3551_down_F	Deletion of response regulator		AGGGGAGGCACCGCCCTTACGCAGGC
del3551_down_R	Deletion of response regulator		tgcctgcaggtcgactctagGGCTTCGGCGGACTGC
