## Supplemental Data 1 for "REC protein family expansion by the emergence of a new signaling pathway": MEME_results_table.csv

Site	Partition	&alpha;	&beta;<sup>-</sup>	p<sup>-</sup>	&beta;<sup>+</sup>	p<sup>+</sup>	LRT	p-value	# branches under selection	Total branch length	MEME LogL	FEL LogL
1	1	0.00	0.00	1.00	0.00	0.00	0.00	1.00	0.00	0.00	0.00	0.00
2	1	0.74	0.02	0.00	1.50	1.00	0.00	0.66	0.00	0.00	-7.83	-7.83
3	1	0.00	0.00	0.00	0.07	1.00	0.71	0.38	0.00	0.00	-6.58	-6.58
4	1	0.00	0.00	1.00	0.00	0.00	0.00	1.00	0.00	0.00	0.00	0.00
5	1	0.33	0.07	1.00	3.30	0.00	0.00	0.67	0.00	0.00	-7.98	-7.50
6	1	0.14	0.10	1.00	2.64	0.00	0.00	0.67	0.00	0.00	-9.75	-9.57
7	1	0.67	0.03	0.01	1.35	0.99	0.00	0.66	0.00	0.00	-8.58	-8.58
8	1	1.00	0.03	0.00	2.08	1.00	0.00	0.66	0.00	0.00	-8.79	-8.79
9	1	0.03	0.03	0.89	0.14	0.11	0.14	0.56	0.00	0.00	-10.85	-8.86
10	1	0.81	0.04	0.99	0.00	0.01	0.00	0.67	0.00	0.00	-9.46	-8.37
11	1	0.00	0.00	1.00	0.00	0.00	0.00	1.00	0.00	0.00	0.00	0.00
12	1	1.06	0.57	1.00	2.53	0.00	0.00	0.67	0.00	0.00	-7.65	-7.65
13	1	0.71	0.09	1.00	1.92	0.00	0.00	0.67	0.00	0.00	-9.72	-9.54
14	1	89.23	0.07	1.00	133.85	0.00	0.00	0.67	0.00	0.00	-7.77	-7.77
15	1	0.83	0.13	1.00	1.57	0.00	0.00	0.67	0.00	0.00	-13.98	-13.84
16	1	1.00	0.03	0.00	2.08	1.00	0.00	0.66	0.00	0.00	-20.54	-20.54
17	1	1.06	0.57	1.00	2.53	0.00	0.00	0.67	0.00	0.00	-22.16	-22.16
18	1	0.34	0.09	1.00	2.99	0.00	0.00	0.67	0.00	0.00	-20.58	-20.20
19	1	0.30	0.07	1.00	5.85	0.00	0.00	0.67	0.00	0.00	-22.21	-21.66
20	1	0.37	0.00	0.76	2.19	0.24	0.08	0.58	1.00	0.00	-35.68	-33.94
21	1	0.00	0.00	0.54	0.10	0.46	3.20	0.10	2.00	0.00	-54.56	-53.04
22	1	0.43	0.22	1.00	2.29	0.00	0.00	0.67	0.00	0.00	-91.38	-91.04
23	1	118.98	0.04	1.00	178.46	0.00	0.00	0.67	0.00	0.00	-87.05	-87.05
24	1	1733.04	0.07	1.00	2599.56	0.00	0.00	0.67	0.00	0.00	-99.40	-99.40
25	1	2016.51	0.06	1.00	3024.76	0.00	0.00	0.67	0.00	0.00	-96.28	-96.28
26	1	380.05	0.05	1.00	570.08	0.00	0.00	0.67	0.00	0.00	-98.46	-98.46
27	1	0.42	0.01	1.00	0.63	0.00	0.00	0.67	0.00	0.00	-42.46	-42.46
28	1	10000.00	0.05	1.00	10000.00	0.00	0.00	0.67	0.00	0.00	-85.63	-85.63
29	1	0.86	0.02	1.00	1.28	0.00	0.00	0.67	0.00	0.00	-65.26	-65.26
30	1	2.08	0.02	1.00	3.12	0.00	0.00	0.67	0.00	0.00	-53.98	-53.98
31	1	0.15	0.00	1.00	0.22	0.00	0.00	0.67	0.00	0.00	-29.86	-29.86
32	1	0.36	0.00	1.00	0.55	0.00	0.00	0.67	0.00	0.00	-17.70	-17.70
33	1	1.12	0.00	1.00	1.69	0.00	0.00	0.67	0.00	0.00	-39.77	-39.77
34	1	0.12	0.07	1.00	0.18	0.00	0.00	0.67	0.00	0.00	-88.22	-88.22
35	1	0.69	0.03	0.96	1.12	0.04	0.01	0.64	0.00	0.00	-87.00	-86.87
36	1	0.06	0.02	1.00	0.09	0.00	0.00	0.67	0.00	0.00	-60.10	-60.10
37	1	0.09	0.00	1.00	0.13	0.00	0.00	0.67	0.00	0.00	-39.44	-39.44
38	1	10.45	0.02	0.94	17.05	0.06	-0.16	0.67	0.00	0.00	-74.75	-73.52
39	1	0.79	0.01	1.00	1.19	0.00	0.00	0.67	0.00	0.00	-73.32	-73.32
40	1	2.74	0.00	0.89	3.28	0.11	-1.97	0.67	5.00	0.00	-68.70	-66.50
41	1	0.08	0.07	1.00	0.12	0.00	0.00	0.67	0.00	0.00	-89.83	-89.83
42	1	0.31	0.00	0.83	26.39	0.17	1.04	0.31	0.00	0.00	-77.25	-73.81
43	1	0.04	0.00	0.85	0.46	0.15	4.69	0.04	1.00	0.00	-65.44	-60.67
44	1	0.06	0.01	1.00	0.09	0.00	0.00	0.67	0.00	0.00	-52.40	-52.40
45	1	0.12	0.00	0.64	0.16	0.36	0.10	0.57	1.00	0.00	-85.43	-81.61
46	1	0.58	0.01	0.95	1.00	0.05	-0.07	0.67	0.00	0.00	-71.72	-71.42
47	1	1.57	0.01	0.84	2.40	0.16	-0.16	0.67	0.00	0.00	-91.79	-88.80
48	1	16.65	0.01	0.97	10.78	0.03	0.00	0.67	0.00	0.00	-64.08	-62.96
49	1	2450.52	0.05	1.00	3675.78	0.00	0.00	0.67	0.00	0.00	-88.68	-88.68
50	1	0.18	0.06	1.00	0.27	0.00	0.00	0.67	0.00	0.00	-87.24	-87.24
51	1	0.00	0.00	1.00	0.00	0.00	0.00	1.00	0.00	0.00	0.00	0.00
52	1	0.13	0.01	0.85	2.26	0.15	1.02	0.31	0.00	0.00	-78.24	-76.77
53	1	53.07	0.10	1.00	4.87	0.00	0.00	0.67	0.00	0.00	-100.59	-100.58
54	1	2.13	0.09	1.00	3.20	0.00	0.00	0.67	0.00	0.00	-104.19	-104.19
55	1	1.65	0.02	1.00	2.47	0.00	0.00	0.67	0.00	0.00	-68.65	-68.65
56	1	0.12	0.04	0.80	0.17	0.20	0.05	0.61	0.00	0.00	-97.38	-97.31
57	1	0.62	0.00	0.74	0.70	0.26	-0.17	0.67	2.00	0.00	-95.29	-90.50
58	1	2.65	0.03	1.00	3.98	0.00	0.00	0.67	0.00	0.00	-78.53	-78.53
59	1	10.05	0.06	1.00	19.00	0.00	0.00	0.67	0.00	0.00	-96.23	-96.23
60	1	8.70	0.06	1.00	13.05	0.00	0.00	0.67	0.00	0.00	-94.70	-94.70
61	1	7.98	0.00	0.83	0.14	0.17	0.00	0.67	0.00	0.00	-65.75	-62.53
62	1	0.80	0.01	1.00	0.00	0.00	0.00	0.67	0.00	0.00	-59.34	-59.18
63	1	0.55	0.04	0.91	0.40	0.09	0.00	0.67	0.00	0.00	-93.79	-93.58
64	1	1.92	0.00	0.48	68.69	0.52	-0.01	0.67	1.00	0.00	-108.75	-107.13
65	1	2838.78	0.05	1.00	4258.17	0.00	0.00	0.67	0.00	0.00	-87.79	-87.79
66	1	0.07	0.07	1.00	0.11	0.00	0.00	0.67	0.00	0.00	-96.01	-96.01
67	1	166.34	0.04	1.00	249.51	0.00	0.00	0.67	0.00	0.00	-94.14	-94.14
68	1	0.22	0.02	0.88	0.63	0.12	0.67	0.39	1.00	0.00	-90.30	-88.45
69	1	0.20	0.03	0.89	0.45	0.11	0.25	0.51	0.00	0.00	-82.42	-81.57
70	1	0.16	0.00	0.63	0.11	0.37	0.00	0.67	0.00	0.00	-79.68	-78.05
71	1	11.16	0.01	1.00	16.74	0.00	0.00	0.67	0.00	0.00	-64.94	-64.94
72	1	0.50	0.00	0.93	0.53	0.07	0.00	0.65	1.00	0.00	-51.34	-47.83
73	1	9.24	0.02	1.00	13.85	0.00	0.00	0.67	0.00	0.00	-61.71	-61.71
74	1	4.19	0.01	1.00	6.28	0.00	0.00	0.67	0.00	0.00	-58.87	-58.87
75	1	0.01	0.01	0.85	1.12	0.15	3.36	0.09	0.00	0.00	-76.23	-74.60
76	1	0.24	0.00	1.00	0.37	0.00	0.00	0.67	0.00	0.00	-24.07	-24.07
77	1	131.46	0.02	1.00	197.20	0.00	0.00	0.67	0.00	0.00	-58.80	-58.80
78	1	8469.86	0.01	1.00	3598.43	0.00	0.00	0.67	0.00	0.00	-72.86	-72.86
79	1	0.07	0.00	0.98	1.10	0.02	1.05	0.31	1.00	0.00	-22.76	-22.16
80	1	23.93	0.00	0.97	0.11	0.03	0.00	0.67	0.00	0.00	-43.38	-40.74
81	1	0.62	0.02	1.00	0.93	0.00	0.00	0.67	0.00	0.00	-77.26	-77.26
82	1	2587.37	0.03	1.00	3881.06	0.00	0.00	0.67	0.00	0.00	-76.37	-76.37
83	1	10.51	0.00	0.90	30.61	0.10	-0.00	0.67	5.00	0.00	-59.31	-55.38
84	1	6.62	0.00	1.00	9.93	0.00	0.00	0.67	0.00	0.00	-35.39	-35.39
85	1	585.80	0.02	1.00	878.70	0.00	0.00	0.67	0.00	0.00	-72.76	-72.76
86	1	0.06	0.02	0.94	0.64	0.06	2.51	0.14	0.00	0.00	-76.28	-74.46
87	1	0.38	0.01	1.00	0.56	0.00	0.00	0.67	0.00	0.00	-67.38	-67.38
88	1	0.47	0.01	0.96	1.16	0.04	-0.04	0.67	1.00	0.00	-67.53	-66.86
89	1	2428.81	0.04	1.00	3643.21	0.00	0.00	0.67	0.00	0.00	-92.82	-92.82
90	1	9.02	0.06	1.00	14.91	0.00	0.00	0.67	0.00	0.00	-97.53	-97.53
91	1	24.28	0.03	1.00	36.42	0.00	0.00	0.67	0.00	0.00	-70.71	-70.71
92	1	12.87	0.01	0.73	14.33	0.27	-0.00	0.67	0.00	0.00	-98.57	-96.99
93	1	0.15	0.07	1.00	0.23	0.00	0.00	0.67	0.00	0.00	-97.45	-97.45
94	1	0.63	0.04	0.77	3.75	0.23	-0.00	0.67	0.00	0.00	-95.49	-93.56
95	1	0.00	0.00	1.00	0.00	0.00	0.00	1.00	0.00	0.00	0.00	0.00
96	1	2.23	0.01	1.00	3.35	0.00	0.00	0.67	0.00	0.00	-65.42	-65.42
97	1	0.13	0.03	0.72	1.60	0.28	1.81	0.20	0.00	0.00	-104.96	-102.97
98	1	0.40	0.05	1.00	0.60	0.00	0.00	0.67	0.00	0.00	-95.62	-95.62
99	1	2.90	0.03	1.00	4.35	0.00	0.00	0.67	0.00	0.00	-85.01	-85.01
100	1	25.98	0.00	1.00	38.97	0.00	0.00	0.67	0.00	0.00	-40.20	-40.20
101	1	0.43	0.02	1.00	0.64	0.00	0.00	0.67	0.00	0.00	-63.76	-63.76
102	1	1366.94	0.01	1.00	2050.41	0.00	0.00	0.67	0.00	0.00	-42.85	-42.85
103	1	0.06	0.02	1.00	0.09	0.00	0.00	0.67	0.00	0.00	-56.47	-56.47
104	1	0.20	0.02	1.00	0.30	0.00	0.00	0.67	0.00	0.00	-54.94	-54.94
105	1	0.06	0.00	1.00	0.09	0.00	0.00	0.67	0.00	0.00	-48.88	-48.88
106	1	0.51	0.01	1.00	0.77	0.00	0.00	0.67	0.00	0.00	-52.40	-52.40
107	1	1.84	0.00	0.94	0.11	0.06	0.00	0.67	0.00	0.00	-47.81	-43.79
108	1	13.33	0.01	1.00	20.00	0.00	0.00	0.67	0.00	0.00	-61.34	-61.34
109	1	0.18	0.00	1.00	0.26	0.00	0.00	0.67	0.00	0.00	-38.28	-38.28
110	1	0.35	0.02	1.00	0.53	0.00	0.00	0.67	0.00	0.00	-61.72	-61.72
111	1	0.11	0.01	1.00	0.21	0.00	0.00	0.67	0.00	0.00	-62.04	-62.03
112	1	1.21	0.01	0.89	2.12	0.11	-3.10	0.67	2.00	0.00	-68.27	-64.80
113	1	0.08	0.00	0.90	0.53	0.10	1.08	0.30	0.00	0.00	-51.15	-49.72
114	1	0.23	0.00	0.91	0.38	0.09	0.06	0.60	0.00	0.00	-51.16	-48.88
115	1	0.22	0.04	1.00	0.33	0.00	0.00	0.67	0.00	0.00	-76.84	-76.84
116	1	384.76	0.01	1.00	577.15	0.00	0.00	0.67	0.00	0.00	-53.24	-53.24
117	1	0.29	0.00	0.98	0.52	0.02	0.01	0.64	1.00	0.00	-30.80	-29.54
118	1	699.26	0.02	1.00	1048.89	0.00	0.00	0.67	0.00	0.00	-77.57	-77.57
119	1	1761.16	0.04	1.00	2641.73	0.00	0.00	0.67	0.00	0.00	-85.81	-85.81
120	1	98.07	0.00	1.00	2.11	0.00	0.00	0.67	0.00	0.00	-30.55	-30.55
121	1	12.75	0.00	0.86	0.09	0.14	0.00	0.67	0.00	0.00	-48.64	-47.27
122	1	9.16	0.02	1.00	13.74	0.00	0.00	0.67	0.00	0.00	-65.40	-65.40
123	1	0.10	0.00	0.97	3.78	0.03	0.92	0.33	1.00	0.00	-45.16	-43.36
124	1	16.06	0.00	1.00	24.09	0.00	0.00	0.67	0.00	0.00	-34.51	-34.51
125	1	12.53	0.02	1.00	18.79	0.00	0.00	0.67	0.00	0.00	-59.14	-59.14
126	1	0.02	0.00	0.81	0.28	0.19	1.93	0.19	1.00	0.00	-61.91	-60.11
127	1	0.29	0.00	1.00	0.44	0.00	0.00	0.67	0.00	0.00	-19.58	-19.58
128	1	0.40	0.00	1.00	0.59	0.00	0.00	0.67	0.00	0.00	-29.86	-29.86
129	1	0.78	0.01	1.00	1.17	0.00	0.00	0.67	0.00	0.00	-37.91	-37.91
130	1	1.13	0.01	0.84	2.26	0.16	-0.05	0.67	0.00	0.00	-71.03	-69.20
131	1	2807.48	0.02	0.95	91.48	0.05	0.00	0.67	0.00	0.00	-63.68	-63.37
132	1	0.26	0.03	1.00	0.39	0.00	0.00	0.67	0.00	0.00	-52.01	-52.01
133	1	297.92	0.11	1.00	446.88	0.00	0.00	0.67	0.00	0.00	-27.70	-27.70
134	1	6.18	0.02	1.00	9.27	0.00	0.00	0.67	0.00	0.00	-11.03	-11.03
135	1	0.00	0.00	1.00	0.00	0.00	0.00	1.00	0.00	0.00	0.00	0.00
136	1	0.00	0.00	1.00	0.00	0.00	0.00	1.00	0.00	0.00	0.00	0.00
137	1	0.00	0.00	1.00	0.00	0.00	0.00	1.00	0.00	0.00	0.00	0.00
138	1	0.00	0.00	1.00	0.00	0.00	0.00	1.00	0.00	0.00	0.00	0.00
139	1	0.00	0.00	1.00	0.00	0.00	0.00	1.00	0.00	0.00	0.00	0.00
140	1	0.00	0.00	1.00	0.00	0.00	0.00	1.00	0.00	0.00	0.00	0.00
141	1	0.00	0.00	1.00	0.00	0.00	0.00	1.00	0.00	0.00	0.00	0.00
142	1	0.00	0.00	1.00	0.00	0.00	0.00	1.00	0.00	0.00	0.00	0.00
143	1	0.00	0.00	1.00	0.00	0.00	0.00	1.00	0.00	0.00	0.00	0.00
144	1	0.00	0.00	1.00	0.00	0.00	0.00	1.00	0.00	0.00	0.00	0.00
145	1	0.00	0.00	1.00	0.00	0.00	0.00	1.00	0.00	0.00	0.00	0.00
146	1	0.00	0.00	1.00	0.00	0.00	0.00	1.00	0.00	0.00	0.00	0.00
147	1	0.00	0.00	1.00	0.00	0.00	0.00	1.00	0.00	0.00	0.00	0.00
